# Transcriptome and hormone regulations shape drought stress-dependent Fusarium Head Blight susceptibility in different barley genotypes

**DOI:** 10.1101/2025.11.23.689882

**Authors:** Felix Hoheneder, Christina Elisabeth Steidele, Michael Gigl, Corinna Dawid, Ralph Hückelhoven

**Affiliations:** Chair of Phytopathology, TUM School of Life Sciences, HEF World Agricultural Systems Center, Technical University of Munich, Emil-Ramann Str. 2, 85354 Freising-Weihenstephan, Germany; Junior Research Group Food Processing and Health, ZIEL Institute for Food and Health, Technical University of Munich, Lise-Meitner-Straße 34, 85354 Freising-Weihenstephan, Germany; Professorship for Chemosensory Food Systems, TUM School of Life Sciences, Technical University of Munich, Lise-Meitner-Straße 34, 85354 Freising-Weihenstephan, Germany; Leibniz Institute for Food Systems Biology at the Technical University of Munich, Lise-Meitner-Straße 34, 85354 Freising-Weihenstephan, Germany

**Keywords:** Fusarium Head Blight, Barley, Drought, Transcriptomics, Abscisic acid, Stress combination

## Abstract

Little is known about regulatory mechanisms that crop plants use to respond to combinations of abiotic and biotic stress. We analysed four barley genotypes under simultaneous *Fusarium culmorum* infection and drought stress by phenotyping of Fusarium Head Blight (FHB) disease, hormone profiling, and transcriptome analysis. FHB severity was host genotype-dependent, with moderately resistant cultivars Avalon and Barke showing increased FHB under drought, while drought did not further increase FHB severity in highly susceptible Morex and Palmella Blue. Transcriptome analysis revealed largely additive effects of single stresses, with drought-dominated regulation with increasing drought severity at later stages. Co-expression analysis connected abscisic acid and auxin to gene expression modules functionally enriched with stress-specific physiological responses. Stress-response genes, uniformly expressed across genotypes, were linked to pathogen defence, detoxification, and drought adaptation, whereas a cluster of hundreds of moderately *Fusarium*-responsive genes was limited in up-regulation under combined stress, possibly explaining enhanced FHB severity under drought. A multiple linear regression model accurately predicted combined stress expression from single stress responses, demonstrating modularity of barley’s stress regulation under combined drought and *Fusarium* stress.

**Graphical Abstract:** Simplified working model illustrating drought effects on abscisic acid (ABA) levels and susceptibility to Fusarium Head Blight (FHB) of barley, and key processes such as storage and desiccation responses, photosynthesis, cell wall formation, metabolism, and transferase activity.
