## Supplementary material for "Transcriptome and hormone regulations shape drought stress-dependent Fusarium Head Blight susceptibility in different barley genotypes": Suppl. Dataset_P_Phenotypic data

### Sheet: READ ME
Content:
This dataset contains phenotypic data on spring barley genotypes Avalon, Barke, Morex and Palmella Blue under infection, drought and combined stress. FHB represents visually assessed grain symptoms (% symptomatic grains/spike); Fc-DNA represents pg fungal DNA per ng barley DNA, phytohormone and proline contents are shown in µg/ng fresh weight
Abbreviations:
A = Avalon
B = Barke
Mo = Morex
Pb = Palmella Blue
FHB = % symptomatic grains per spike (Fusarium head blight)
Fc_DNA = Fusarium culmorum DNA in pg fungal DNA per ng barley DNA
ABA = abscisic acid
ABA_Glc = abscisic acid glucoside
IAA = auxin
JA = jasmonic acid
PA = phaseic acid
Pro = proline
SA = salicylic acid
SA_Glc = salicylic acid glucoside
DPA = Dihydrophaseic acid
WM = watered, mock treated
DM = drought stressed, mock treated
WFc = watered, Fusarium culmorum infected
DFC = drought stressed, Fusarium culmorum infected
4 = 4 days post inoculation
7 = 7 days post inoculation
Table	Description:
Dataset P1	Quantities of grain symptoms, fungal DNA and stress-related phytohormones and osmolyte proline

### Sheet: P1_Phenotypic data
sample	FHB	Fc_DNA	ABA	ABA_Glc	IAA	JA	PA	Pro	SA	SA_Glc	DPA
2_A_DM_4	NA	NA	1134.98	176.04	110.19	15.52	60.69	2957.75	365.12	16.36	58.02
5_A_DFc_4	34.1697	0.804385	1183.88	162.57	326.7	17.85	52.43	2292.15	240.1	9.35	39.56
10_A_DFc_4	46.6794	1.50328	868.24	85.18	255.32	22.18	52.54	2507.56	302.01	20.26	32.69
12_A_DM_4	NA	NA	1082.63	105.25	268.07	20.48	54.17	3050.07	180.47	11.96	41.05
13_A_WM_4	NA	NA	14.36	73.18	231.28	16.26	1.47	460.89	106.89	17.48	3.61
15_A_WFc_4	27.5751	3.50184	18.57	59.21	286	27.14	3.62	277.94	234.28	17.26	4.88
20_A_WFc_4	42.2939	2.00255	27.21	63.54	431.94	26.62	1.75	571.82	164.38	14.08	3.35
21_A_WFc_4	33.8183	1.95109	20.36	53.04	383.7	23.4	1.67	406.62	94.73	15.85	3.82
22_A_WFc_4	21.2359	0.685134	17.49	65.36	304.1	23.73	1.98	436.58	185.59	17.23	3.67
23_A_WM_4	NA	NA	17.91	71.42	242.59	30.67	1.67	108.99	94.15	19.44	3.65
25_A_DM_4	NA	NA	865.2	101.57	192.24	24.86	35.37	1616.55	382.62	16.98	31.83
27_A_WM_4	NA	NA	16.41	112.67	209.37	23.68	1.03	481.79	226.67	18.04	2.81
30_A_DFc_4	33.6772	1.3025	1021.02	118.66	308.47	28.97	54.59	3642.78	380.09	16.69	30.61
31_A_DM_4	NA	NA	1283.17	133.37	214.75	18.07	46.79	3423.8	310.86	13.43	37.93
32_A_WM_4	NA	NA	18.1	74.28	249.68	20.7	1.12	158.21	122.51	13.61	2.94
35_A_DFc_4	39.8791	3.02859	1114.12	97.3	772.85	25.27	65.14	2291.9	220.61	17.72	50.07
37_B_WM_4	NA	NA	16.86	14.6	541.59	10.29	1.84	305.36	219.68	30.61	5.47
39_B_WFc_4	52.0139	3.58503	34.96	18.93	871.94	19.5	2.24	303.74	211.58	19.77	6.36
40_B_WFc_4	40.3898	2.86059	33.23	19.42	504.64	18.57	3.78	321.46	190.96	26.06	6.68
42_B_DFc_4	61.639	4.17292	543.95	32.21	1085.61	21.15	28.79	2125.87	81.66	17.26	19.72
48_B_DFc_4	50.9524	1.84416	1465.72	55.91	631.44	18.39	71.38	3327	96.76	15.41	63.27
50_B_WM_4	NA	NA	17.41	11.63	379.46	11.7	2.02	229.9	144.33	26.9	7.05
51_B_DM_4	NA	NA	789.57	35.57	969.34	15.9	29.17	1786.38	200.5	21.71	25.21
52_B_DM_4	NA	NA	855.39	33.48	747.83	15.06	37.52	1804.86	239.48	26.49	39.2
56_B_WM_4	NA	NA	19.68	15.02	654.17	11.97	1.51	70.62	133.47	26.99	4.3
58_B_WFc_4	25.1852	1.37423	28.76	17.62	442.98	19.12	1.99	193.92	417.66	31.64	2.32
59_B_DM_4	NA	NA	749.64	28.51	883.89	11.04	28	2902.18	229.18	21.12	28.99
60_B_DFc_4	56.4583	3.72896	570.45	29.92	910.4	25.24	24.76	1330.05	212.61	27.23	19.87
61_B_WFc_4	35.3047	1.75567	24.21	16.72	1012.18	15.27	2.36	621.26	176.6	25.22	8.21
66_B_DM_4	NA	NA	451.49	27.14	694.12	16.12	24.08	581.89	118	30.64	17.15
68_B_WM_4	NA	NA	16.91	19.51	281.65	10.83	1.54	188.61	84.27	24.89	4.15
69_B_DFc_4	50.6061	3.43269	810.27	43.57	555.39	17.44	38.12	2901.07	29.05	16.89	31.15
73_A_DM_7	NA	NA	891.71	69.97	169.38	25.45	40.78	2612.84	157.96	12.73	67.3
74_A_WFc_7	31.9841	4.27766	37.72	39.35	892.3	19.97	3.91	404.96	155.33	16.63	4.1
75_A_DFc_7	32.8513	7.15089	1553.93	141.46	711.99	30.7	102.2	10155	672.58	16.01	113.16
76_A_DFc_7	25.8225	7.53584	1259.17	118.08	386.28	40.69	76.43	5217.89	294.61	18.7	101.07
77_A_WM_7	NA	NA	21.16	28.02	224.25	15.87	2.77	405.22	203.15	26.73	3.74
78_A_WFc_7	22.3372	5.78337	29.15	35.63	701.57	24.21	5.96	379.06	155.08	23.74	5.47
79_A_DM_7	NA	NA	1234.71	105.41	40.08	28.79	61.27	4548.44	291.59	17.43	80.57
80_A_WFc_7	18.824	4.81232	28.87	30.01	677.97	20.82	9.17	473.5	176.72	24.41	5.18
81_A_WM_7	NA	NA	22.58	33.07	420.47	16.17	1.78	222.65	33.47	19.88	4.05
82_A_WM_7	NA	NA	18.97	37.55	406.05	12.12	1.65	199.22	21.69	22.81	3.99
83_A_DM_7	NA	NA	847.67	78.66	92.04	20.33	47.96	5279.9	79.5	13.75	62.52
84_A_DFc_7	34.3839	17.9174	1186.13	95.35	401.79	19.52	62.08	4938.43	109.55	11.95	87.55
85_A_DM_7	NA	NA	1115.24	72.87	113.19	16.13	39.09	4252.83	77.42	13.66	67.4
86_A_WM_7	NA	NA	20	32.65	604.33	10.2	1.63	764.83	134.65	19.24	4.41
87_A_WFc_7	46.941	2.6844	38.37	53.61	986.28	14.94	3.82	606.43	84.52	14.63	7.07
88_A_DFc_7	45.0179	7.06285	1026.54	93.87	637.49	23.6	35.2	2983.5	236.16	11.8	54.4
89_B_WM_7	NA	NA	17.23	15.5	551.68	9.85	1.66	1700.45	40.74	18.87	4.62
90_B_DFc_7	45.381	13.3202	1503.66	70.95	1038.71	18.49	62.99	8027.23	89.71	14.22	71.95
91_B_WM_7	NA	NA	25.24	17.48	1342.4	14.19	1.89	988.84	28.51	13.62	3.46
92_B_DM_7	NA	NA	1087.81	53.11	1221.11	10.91	34.98	4604.79	55.36	12.45	49.04
93_B_WFc_7	30.7696	4.8009	38.98	28.7	1113.3	17.59	8.07	1617.25	90.99	13.57	6.35
94_B_WM_7	NA	NA	26.2	8.05	1578.91	13.82	1.8	560.45	44.95	11.55	3.44
95_B_DM_7	NA	NA	1389.34	50.14	1771.27	12.5	29.48	3539.94	61.64	12.02	57.85
96_B_DM_7	NA	NA	1230.38	67.06	773.3	35.22	43.76	3808.69	52.45	12.7	31.12
97_B_WM_7	NA	NA	18.37	12.38	1137.14	9.27	1.7	1129.47	72.33	14.21	3.7
98_B_DM_7	NA	NA	1422.26	48.51	1102.93	11.49	33.9	3502.2	56.72	11.9	52.07
99_B_WFc_7	33.6982	5.93003	33.9	32.27	1335.44	31.51	6.96	1214.65	36.86	14.89	2.98
100_B_DFc_7	47.1966	7.77594	867.8	65.22	1311.63	26.76	43.67	9238.87	21.34	16.07	63.78
101_B_WFc_7	24.6339	3.9116	36.46	26.24	870.78	15.97	11.03	1282.25	68.58	16.49	7.45
102_B_DFc_7	37.5232	10.3885	1097.66	73.76	1584.75	27.01	53.07	3863.36	161.14	12.66	61.35
103_B_WFc_7	18.5234	7.5848	32.14	23.09	528.35	18.6	9.49	2057.69	134.87	17.26	6.59
104_B_DFc_7	58.7745	14.7442	915.05	44.8	1512.72	25.46	40.81	68913.9	149.56	11.89	57.31
109_Mo_DFc_4	14.6422	1.04301	519.2	67.24	160.62	18.17	35.84	2144.78	157.59	11.71	17.81
110_Mo_DM_4	NA	NA	645.31	65.49	109.69	19.36	30.69	3407.82	254.2	12.62	21.67
111_Mo_DM_4	NA	NA	638.24	64.06	104.52	21.74	30.56	2474.62	82.37	14.17	27.37
112_Mo_DFc_4	23.3156	1.0351	642.01	74.67	124.98	12.49	50.76	36703.9	89.62	11.63	29.83
115_Mo_WM_4	NA	NA	34.16	30.89	271.09	16.96	2.1	368.93	3.3	9.77	2.63
117_Mo_WFc_4	19.3189	0.847047	36.03	53.9	264.07	12.72	2.04	3282.53	2.9	9.44	3.93
119_Mo_WM_4	NA	NA	29.41	20.42	133.25	19.39	2.08	692.88	139.62	12.38	3.59
120_Mo_WFc_4	2.92398	0.27965	26.92	30.85	139.81	21.79	3.72	1740.3	206.74	14.51	5.21
125_Mo_WFc_4	17.4269	1.73888	33.52	34.67	205.73	19.14	2.69	658.52	66.22	10.29	3.2
127_Mo_WM_4	NA	NA	29.5	19.75	177.09	15.38	2.34	879.62	81.72	11.79	3.49
129_Mo_DM_4	NA	NA	687.45	64.37	187.61	24.19	35.23	2131.62	161.2	14.36	17.83
136_Mo_WM_4	NA	NA	31.96	23.17	125.79	19.61	2.78	2427.2	47.62	10.68	3.4
137_Mo_DFc_4	40.1459	1.28979	362.95	51.51	187.02	28.7	24.85	17058.9	71.56	10.56	11.04
140_Mo_WFc_4	14.7034	0.918981	37.8	34.62	282.16	17.13	2.69	5954.35	129.91	10.77	3.81
142_Mo_DFc_4	29.2938	0.584296	500.46	57.11	197.55	24.98	21.39	1403.34	199.1	10.85	9.96
144_Mo_DM_4	NA	NA	497.23	32.65	124.53	15.05	22.33	1286.53	110.91	10.63	10.09
145_Pb_WM_4	NA	NA	20.63	17.48	167.04	17.73	1.27	2707.43	135.95	14.59	2.66
147_Pb_DFc_4	38.2693	0.530449	319.43	57.98	299.92	14.47	15.48	5132.31	268.73	12.06	15.19
151_Pb_WFc_4	26.1147	0.376749	41.89	23.19	271.87	19.49	2.22	1842.02	151.91	12.29	3.71
152_Pb_WM_4	NA	NA	35.35	21.3	476.66	26.58	1.09	2135.54	177.3	11.16	2.35
153_Pb_DFc_4	46.6633	0.692864	205.02	34.86	522.65	19.28	11.42	5577.62	146.66	12.22	8.96
154_Pb_DM_4	NA	NA	121.65	9.15	8.49	33.54	6.21	11219.5	216.6	18.14	5.75
156_Pb_WM_4	NA	NA	32.88	19.06	405.99	13.57	1.46	1348.66	252.91	11.38	3.03
161_Pb_WM_4	NA	NA	31.87	31.22	301.42	21.39	1.21	874.29	382.85	10.59	2.96
163_Pb_DM_4	NA	NA	409.27	27.57	431.28	10.89	23.72	2470.03	245.6	18.4	15.89
166_Pb_WFc_4	60.6379	3.09618	62.71	42.27	836.26	31.89	1.75	2234.36	77.59	10.68	3.93
167_Pb_DM_4	NA	NA	219.66	26.26	280.26	23.44	7.95	1603.53	427.32	11.09	5.52
168_Pb_WFc_4	30.8676	0.777205	59.15	26.5	623.04	21.67	1.6	1881.14	197.37	11.46	4.98
170_Pb_DFc_4	62.4819	1.91816	248.91	48.21	1037.7	19.59	16.59	4373.2	408.76	14.69	17.89
174_Pb_WFc_4	54.3023	0.651207	56.3	23.07	609.78	28.92	2.04	1688.24	112.47	12.04	5.01
176_Pb_DM_4	NA	NA	493.39	61.76	103.14	16.01	22.04	3453.21	193.2	13.23	28.45
177_Pb_DFc_4	62.5263	1.85637	200.09	31.08	810.35	28.09	10.68	3306.71	265.41	12.62	8.55
181_Mo_DFc_7	29.3319	4.60211	591.79	79.5	256.12	20.71	52.71	2546.69	3.74	10.21	40.82
182_Mo_WFc_7	18.7733	3.48661	55.53	65.08	558.65	20.95	4.83	620.19	26.04	11.09	4.29
183_Mo_WFc_7	25.6232	8.85391	46.43	66.62	493.54	15.84	7.36	993.08	27.53	10.41	5.78
184_Mo_DFc_7	34.5845	5.8572	482.93	105.52	323.9	36.32	40.74	2679.42	292.64	11.75	34.21
185_Mo_WFc_7	30.8025	15.7942	43.42	64.57	683.58	20.85	7.76	1106.39	134.62	12.75	6.07
186_Mo_DFc_7	46.4242	9.46519	663.08	96.72	550.5	20.28	37.01	1362.79	128.51	9.58	29.95
187_Mo_DFc_7	25.3349	17.4786	755.37	103.21	571.1	21.98	47.67	2835.07	663.13	11.83	34.94
188_Mo_WFc_7	23.6002	10.3954	38.67	62.33	544.46	13.93	4.44	1478.66	41	10.69	4.55
189_Mo_WM_7	NA	NA	33.56	20.91	329	6.76	2.02	1086.68	NA	10.98	4.53
190_Mo_WM_7	NA	NA	42.5	34.59	431.62	7.02	2.74	1341.24	1.8	10.57	4.05
191_Mo_WM_7	NA	NA	23.53	49.04	274.63	11.19	2.37	827.65	139.67	12.31	2.49
192_Mo_WM_7	NA	NA	50.26	31.03	357.21	14.08	2.75	1209.96	27.8	10.31	2.73
193_Mo_DM_7	NA	NA	1001.28	59.62	154.18	5.42	25.65	3200.1	NA	10.36	26.78
194_Mo_DM_7	NA	NA	624.77	58.33	140.28	21.1	31.69	2975.25	351.22	11.26	36.96
195_Mo_DM_7	NA	NA	733.8	64.72	232.54	12.79	35.47	2734.76	310.79	11.98	51.28
196_Mo_DM_7	NA	NA	757.14	68.47	144.59	7.58	31.52	1772.89	0.16	9.44	35.07
197_Pb_DFc_7	35.2909	17.062	248.38	41.02	1116.72	13.1	10.87	11264.3	155.78	8.59	20.37
198_Pb_DFc_7	80.7255	28.5243	395.69	47.58	2250.2	25.17	10.62	7610.33	108.91	9.98	17.12
199_Pb_WFc_7	65.4244	35.5632	76.15	30.52	4140.92	13.81	5.15	3596.28	187.6	10.9	8.79
200_Pb_WFc_7	35.1053	11.8961	46.61	48.57	1054	15.15	3.21	1827.59	240.96	13.41	4.95
201_Pb_DFc_7	54.2729	25.2388	418.44	68.68	2019.32	20.09	15.44	3759.97	150.08	10.61	20.79
202_Pb_WFc_7	37.7527	25.0358	38.09	27.97	848.62	12.94	3.32	3456.93	248.84	11.99	6.03
203_Pb_WFc_7	40.5042	17.0102	74.78	44.36	1037.7	11.88	3.47	3067.43	208.47	11.35	5.48
204_Pb_DFc_7	68.8863	12.6207	312.81	36.77	2812.77	16.89	10.58	5711.51	241.83	12.33	15.52
205_Pb_WM_7	NA	NA	59.64	24.24	783.97	8.89	1.55	18606.2	946.59	14.56	2.74
206_Pb_WM_7	NA	NA	40.8	30.83	572.71	13.07	1.36	2316.58	268.19	10.38	3.06
207_Pb_WM_7	NA	NA	28.48	22.76	217.89	10.57	1.67	2594.2	328.99	12.82	2.86
208_Pb_WM_7	NA	NA	27.68	25.89	211.11	10.53	1.64	18519.5	206.67	12.97	2.46
209_Pb_DM_7	NA	NA	758.63	38.91	1012.05	9.92	8.29	29540.1	36.34	9.55	26.17
210_Pb_DM_7	NA	NA	568.36	49.19	297.17	14.27	9.3	51962.8	130.18	9.13	30.26
211_Pb_DM_7	NA	NA	449.14	41.79	149.71	13.34	12.34	115466	174.66	10.65	27.66
212_Pb_DM_7	NA	NA	511.85	37.74	181.68	16.87	10.81	90847.1	110.78	10.05	34.46
